# Single-cell sequencing of individual retinal organoids reveals determinants of cell fate heterogeneity

**DOI:** 10.1101/2023.05.31.543087

**Authors:** Amy Tresenrider, Akshayalakshmi Sridhar, Kiara C. Eldred, Sophia Cuschieri, Dawn Hoffer, Cole Trapnell, Thomas A. Reh

## Abstract

With a critical need for more complete *in vitro* models of human development and disease, organoids hold immense potential. Their complex cellular composition makes single-cell sequencing of great utility; however, the limitation of current technologies to a handful of treatment conditions restricts their use in screens or studies of organoid heterogeneity. Here, we apply sci-Plex, a single-cell combinatorial indexing (sci)-based RNA-seq multiplexing method to retinal organoids. We demonstrate that sci-Plex and 10x methods produce highly concordant cell class compositions and then expand sci-Plex to analyze the cell class composition of 410 organoids upon modulation of critical developmental pathways. Leveraging individual organoid data, we develop a method to measure organoid heterogeneity, and we identify that activation of Wnt signaling early in retinal organoid cultures increases retinal cell classes up to six weeks later. Our data show sci-Plex’s potential to dramatically scale-up the analysis of treatment conditions on relevant human models.
