## Supplementary material for "Single-cell sequencing of individual retinal organoids reveals determinants of cell fate heterogeneity": Table S3

### Sheet: D28_variance_model_coefficients
Treatment	Estimate	Std..Error	z.value	Pr...z..
All	0.470518	0.063799	7.37501	1.64334e-13
CHIR	0.0835003	0.0595068	1.40321	0.160555
None	0.499448	0.0555814	8.98588	2.56668e-19
SAG	0.190423	0.074036	2.57203	0.0101105
SU5402	0.0301334	0.0500887	0.6016	0.54744
SU5402:CHIR	0.247256	0.0606364	4.07768	4.54879e-05

### Sheet: D28_variance_model_lrtest
Treatment	#Df	LogLik	Df	Chisq	Pr(>Chisq)	p.adjusted
All	232	-29.3901	NA	NA	NA	NA
All	233	-55.6086	1	52.437	4.44275e-13	2.22138e-12
CHIR	216	-26.3447	NA	NA	NA	NA
CHIR	217	-27.3358	1	1.98221	0.159158	0.318315
None	238	-18.8391	NA	NA	NA	NA
None	239	-53.3131	1	68.9481	1.01091e-16	6.06546e-16
SAG	160	-8.79465	NA	NA	NA	NA
SAG	161	-12.556	1	7.52271	0.00609258	0.0182777
SU5402	230	-12.465	NA	NA	NA	NA
SU5402	231	-12.6465	1	0.362932	0.546882	0.546882
SU5402:CHIR	224	-32.2365	NA	NA	NA	NA
SU5402:CHIR	225	-40.3082	1	16.1435	5.87189e-05	0.000234875

### Sheet: D63_variance_model_coefficients
Treatment	Estimate	Std..Error	z.value	Pr...z..
CHIR	0.424478	1.141	0.372021	0.709877
SU5402:CHIR	0.796888	1.17152	0.680218	0.496366

### Sheet: D63_variance_model_lrtest
Treatment	X.Df	LogLik	Df	Chisq	Pr..Chisq.	p.adjusted
CHIR	120	7.8591	NA	NA	NA	NA
CHIR	121	7.78965	1	0.138903	0.709374	0.987432
SU5402:CHIR	120	9.02688	NA	NA	NA	NA
SU5402:CHIR	121	8.79267	1	0.468418	0.493716	0.987432
